# Benchmarking Automated Cell Type Annotation Tools for Single-cell ATAC-seq Data

**DOI:** 10.1101/2022.10.05.511014

**Authors:** Yuge Wang, Xingzhi Sun, Hongyu Zhao

## Abstract

As single-cell chromatin accessibility profiling methods advance, scATAC-seq has become ever more important in the study of candidate regulatory genomic regions and their roles underlying developmental, evolutionary and disease processes. At the same time, cell type annotation is critical in understanding the cellular composition of complex tissues and identifying potential novel cell types. However, most existing methods that can perform automated cell type annotation are designed to transfer labels from an annotated scRNA-seq data set to another scRNA-seq data set, and it is not clear whether these methods are adaptable to annotate scATAC-seq data. Several methods have been recently proposed for label transfer from scRNA-seq data to scATAC-seq data, but there is a lack of benchmarking study on the performance of these methods. Here, we evaluated the performance of five scATAC-seq annotation methods on both their classification accuracy and scalability using publicly available single-cell datasets from mouse and human tissues including brain, lung, kidney, PBMC and BMMC. Using the BMMC data as basis, we further investigated the performance of these methods across different data sizes, mislabeling rates, sequencing depths and the number of cell types unique to scATAC-seq. Bridge integration, which is the only method that requires additional multimodal data and does not need gene activity calculation, was overall the best method and robust to changes in data size, mislabeling rate and sequencing depth. Conos was the most time and memory efficient method but performed the worst in terms of prediction accuracy. scJoint tended to assign cells to similar cell types and performed relatively poorly for complex datasets with deep annotations but performed better for datasets only with major label annotations. The performance of scGCN and Seurat v3 was moderate, but scGCN was the most time-consuming method and had the most similar performance to random classifiers for cell types unique to scATAC-seq.
