## Supplementary Tables for "Benchmarking Automated Cell Type Annotation Tools for Single-cell ATAC-seq Data"

### Sheet: Table S1
Tissue/Organ	Species	Technique	median count sum per cell	median feature number per cell	Is 10x?	# cell after processing	# cell types	# cell types after processing	Published year	Download	Paper	Original reference genome
PBMC	Human	10x Multiome	23,336 (ATAC); 2,831 (RNA)	8,966 (ATAC); 1,787 (RNA)	Y	11488	NA	-	2021	https://www.10xgenomics.com/resources/datasets/pbmc-from-a-healthy-donor-granulocytes-removed-through-cell-sorting-10-k-1-standard-2-0-0	NA	hg38
		scATAC-seq	11822	5755	Y	8357	26	17	2019	https://www.ncbi.nlm.nih.gov/geo/query/acc.cgi?acc=GSE139369	https://www.nature.com/articles/s41587-019-0332-7	hg19
		CITE-seq	2166	1204	Y	14772	22	16	2019	same as above	same as above	hg19
BMMC	Human	10x Multiome (donor 1)	6,600 (ATAC); 1,488 (RNA)	3,201 (ATAC); 973 (RNA)	Y	18467	22	22	2021	https://www.ncbi.nlm.nih.gov/geo/query/acc.cgi?acc=GSE194122	https://neurips.cc/virtual/2021/poster/29851	hg38
		scATAC-seq (donor 4,5,7,8)	6135	2994	Y	22653	22	22	2021	same as above	same as above	hg39
		scRNA-seq (donor 2,3,9,10)	1815	1129	Y	26450	22	22	2021	same as above	same as above	hg39
Kidney	Mouse	sci-CAR	1,520 (ATAC); 748 (RNA)	570 (ATAC); 413 (RNA)	N	11296	14	-	2018	https://www.ncbi.nlm.nih.gov/geo/query/acc.cgi?acc=GSE117089	https://www.science.org/doi/10.1126/science.aau0730	mm10
		scATAC-seq	5109	5109	Y	27652	15	13	2021	https://www.ncbi.nlm.nih.gov/geo/query/acc.cgi?acc=GSE157079	https://www.nature.com/articles/s41467-021-22266-1	mm10
		scRNA-seq	2825	1235	Y	43410	16	14	2021	same as above	same as above	mm10
Brain	Mouse	SHARE-seq	414 (ATAC); 2,938 (RNA)	410 (ATAC); 1,455(RNA)	N	3293	19	-	2020	https://ftp.ncbi.nlm.nih.gov/geo/series/GSE140nnn/GSE140203/suppl/	https://www.sciencedirect.com/science/article/pii/S0092867420312538	mm10
		SNARE-seq	1,244 (ATAC); 1,332 (RNA)	1,176 (ATAC); 887 (RNA)	N	10309	23	-	2019	https://www.ncbi.nlm.nih.gov/geo/query/acc.cgi?acc=GSE126074	https://www.nature.com/articles/s41587-019-0290-0	mm10
		sci-ATAC-seq	4343	4343	N	16874	13	7	2018	https://atlas.gs.washington.edu/mouse-atac/	https://www.sciencedirect.com/science/article/pii/S0092867418308559	mm9
		Smart-seq2	679107	2384	N	7856	9	8	2018	https://tabula-muris.ds.czbiohub.org/	https://www.nature.com/articles/s41586-018-0590-4	mm10
Lung	Mouse	sci-ATAC-seq	2541	2541	N	9924	16	12	2018	https://atlas.gs.washington.edu/mouse-atac/	https://www.sciencedirect.com/science/article/pii/S0092867418308559	mm9
		Smart-seq2	648524	2428	N	1676	11	10	2018	https://tabula-muris.ds.czbiohub.org/	https://www.nature.com/articles/s41586-018-0590-4	mm10
		10x scRNA-seq	3753	1581	Y	5404	13	11	2018	same as above	same as above	mm10
Note: Smart-seq2 is FACS, 10x scRNA-seq is droplet

### Sheet: Table S2
Kidney
	IC	PC	DCT	LOH	Podo	Endo	PST	PCT	Stroma 1	Stroma 2	Immune	NP	CNT	Early PT	Proliferating	Others
sci-CAR
scATAC-seq
scRNA-seq
Note: others include Medullary collecting duct cells, Stem cells (Kit+), Paranephric body adipocyte, Renal pericytes
Lung
	B cell	T cell	NK cell	Pneumocyte	Endothelial cell	Monocyte	Alveolar macrophage	Macrophage	Dendritic cell	Myeloid	Leukocyte	Stromal cell	Multiciliated cell	Collision	Hematopoietic progenitor	Unkown
sci-ATAC-seq
Smart-seq2
10x scRNA-seq
Brain
	Neuron	Astrocyte	Oligodendrocyte	Endothelial cell	Microglia	OPC	Pericyte	Clau	Mis	NSC	Collision	Macrophage	Unknown
SHARE-seq
SNARE-seq
sci-ATAC-seq
Smart-seq2
PBMC
	09_pDC	10_cDC	11_CD14.Mono.1	12_CD14.Mono.2	14_Unk	17_B	18_Plasma	19_CD8.N	20_CD4.N1	21_CD4.N2	22_CD4.M	23_CD8.EM	24_CD8.CM	25_NK	26_Unk	04_Early.Baso	13_Unk	13_CD16.Mono
scATAC-seq
scRNA-seq
Highted cells are cell types that existed in the corresponding dataset (row)

### Sheet: Table S3
Bridge
median count sum per cell
	unimodal RNA	unimodal ATAC	multimodal RNA	multimodal ATAC
Brain (SNARE)	679170	78	1332	1244
Brain (SHARE)	679170	94	2938	414
Kidney	2825	3831	748	1520.5
BMMC	1815	6135	1488	6600
PBMC	2166	6002	3831	23336
median feature number per cell
	unimodal RNA	unimodal ATAC	multimodal RNA	multimodal ATAC
Brain (SNARE)	2384	77	887	1176
Brain (SHARE)	2384	94	1455	410
Kidney	1235	3407	413	570
BMMC	1129	2994	973	3201
PBMC	1204	4845	1787	8966
Others that don't need multiome data
median count sum per cell
	unimodal RNA	unimodal ATAC gene activity
Brain	679170	143734
Kidney	2825	6268.5
BMMC	1815	6666
PBMC	2166	7872
Lung (droplet)	3753	165308
Lung (FACS)	648.524	165308
median feature number per cell
	unimodal RNA	unimodal ATAC gene activity
Brain	2384	2442
Kidney	1235	4113
BMMC	1129	4637
PBMC	1204	4630
Lung (droplet)	1581	1457
Lung (FACS)	2428	1457
count data obtained by mapping fragment files to the peak set of mutimodal ATAC data
gene activity calculated by us

### Sheet: Table S4
	Package	Version
Python packages	numpy	1.18.1
	pandas	1.3.5
	tensorflow	2.3.0
	scanpy	1.8.2
	scipy	1.8.0
	scikit-learn	1.0.2
	sinto	0.8.4
	scJoint	modified based on https://github.com/SydneyBioX/scJoint
	scGCN	mofified based on https://github.com/QSong-github/scGCN
	seaborn	0.11.2
	matplotlib	3.5.1
R packages	Seurat	4.1.0
	Signac	1.6.0
	conos	1.4.6
	pagoda2	1.0.10
	EnsDb.Mmusculus.v79	2.99.0
	EnsDb.Hsapiens.v75	2.99.0
	EnsDb.Hsapiens.v86	2.99.0
Others	cellranger-arc	2.0.1
	Bowtie2	2.4.2
	SAMtools	1.16
